# Selective pressure by rifampicin modulates mutation rates and evolutionary trajectories of mycobacterial genomes

**DOI:** 10.1101/2023.02.01.525872

**Authors:** E. Cebrián-Sastre, A. Chiner-Oms, R. Torres-Pérez, I. Comas, J.C. Oliveros, J. Blázquez, A. Castañeda-García

## Abstract

Resistance to the frontline antibiotic rifampicin constitutes a challenge to the treatment and control of tuberculosis. Here, we analyzed the mutational landscape of *Mycobacterium smegmatis* during long-term evolution with increasing concentrations of rifampicin, using a mutation accumulation assay combined with whole genome sequencing. Antibiotic treatment enhanced the acquisition of mutations, doubling the genome-wide mutation rate of the wild type cells. While antibiotic exposure led to extinction of almost all wild type lines, the hypermutable phenotype of the Δ*nucS* strain (noncanonical mismatch repair deficient) provided an efficient response to the antibiotic, leading to high rates of survival. This adaptative advantage resulted in the emergence of higher levels of rifampicin resistance, an accelerated acquisition of drug resistance mutations in *rpoB* (β RNA polymerase) and a wider diversity of evolutionary pathways that led to drug resistance. Lastly, this approach revealed a subset of adaptive genes under positive selection with rifampicin that were able to drive novel rifampicin resistance mechanisms.
