## Supplementary Tables S1-S5 for "Selective pressure by rifampicin modulates mutation rates and evolutionary trajectories of mycobacterial genomes"

### Sheet: S1
Table S1. Number of mutations and mutation rates of MA wild type lines, evolved under rifampicin selection.
M. smegmatis wild type strain (+ Rif)
MA line	Genomic coverage	Genome size NC_018289 (nt)	Total sites	No. Generations	No. of mutations													Mutation rate per nucleotide per generation
					No. BPSs									No. Indels			Total mutations	BPSs rate per nucleotide									Indels rate per nucleotide			Total
					Transitions			Transversions					Total	Insertions	Deletions	Total		Transitions			Transversions					Total	Insertions	Deletions	Total
					A:T>G:C	G:C>A:T	Total	A:T>T:A	A:T>C:G	G:C>T:A	G:C>C:G	Total						A:T>G:C	G:C>A:T	Total	A:T>T:A	A:T>C:G	G:C>T:A	G:C>C:G	Total
1	0.966899	6988208	6.75689e+06	894.262	3	0	3	1	1	1	1	4	7	2	1	3	10	4.96489e-10	0	4.96489e-10	1.65496e-10	1.65496e-10	1.65496e-10	1.65496e-10	6.61986e-10	1.15847e-09	3.30993e-10	1.65496e-10	4.96489e-10	1.65496e-09
2	0.959708	6988208	6.70664e+06	903.975	1	0	1	0	1	1	1	3	4	2	0	2	6	1.64945e-10	0	1.64945e-10	0	1.64945e-10	1.64945e-10	1.64945e-10	4.94834e-10	6.59779e-10	3.2989e-10	0	3.2989e-10	9.89669e-10
3	0.965902	6988208	6.74993e+06	912.786	2	4	6	0	1	1	0	2	8	2	1	3	11	3.2461e-10	6.49221e-10	9.73831e-10	0	1.62305e-10	1.62305e-10	0	3.2461e-10	1.29844e-09	3.2461e-10	1.62305e-10	4.86915e-10	1.78536e-09
4	0.965331	6988208	6.74594e+06	899.211	0	1	1	1	0	2	1	4	5	1	1	2	7	0	1.64853e-10	1.64853e-10	1.64853e-10	0	3.29705e-10	1.64853e-10	6.59411e-10	8.24264e-10	1.64853e-10	1.64853e-10	3.29705e-10	1.15397e-09
5	0.959359	6988208	6.7042e+06	917.217	1	6	7	0	1	0	0	1	8	0	2	2	10	1.62622e-10	9.75735e-10	1.13836e-09	0	1.62622e-10	0	0	1.62622e-10	1.30098e-09	0	3.25245e-10	3.25245e-10	1.62622e-09
6	0.963781	6988208	6.7351e+06	900.182	3	5	8	1	0	1	0	2	10	0	2	2	12	4.94819e-10	8.24699e-10	1.31952e-09	1.6494e-10	0	1.6494e-10	0	3.29879e-10	1.6494e-09	0	3.29879e-10	3.29879e-10	1.97928e-09
8	0.959418	6988208	6.70462e+06	895.863	0	1	1	0	0	0	1	1	2	1	1	2	4	0	1.66489e-10	1.66489e-10	0	0	0	1.66489e-10	1.66489e-10	3.32977e-10	1.66489e-10	1.66489e-10	3.32977e-10	6.65955e-10
9	0.965026	6988208	6.7438e+06	893.563	0	1	1	0	0	0	0	0	1	2	0	2	3	0	1.65947e-10	1.65947e-10	0	0	0	0	0	1.65947e-10	3.31895e-10	0	3.31895e-10	4.97842e-10
10	0.964816	6988208	6.74234e+06	889.735	1	2	3	0	2	2	1	5	8	1	2	3	11	1.66697e-10	3.33395e-10	5.00092e-10	0	3.33395e-10	3.33395e-10	1.66697e-10	8.33487e-10	1.33358e-09	1.66697e-10	3.33395e-10	5.00092e-10	1.83367e-09
12	0.963419	6988208	6.73257e+06	903.501	3	1	4	0	1	0	0	1	5	1	1	2	7	4.93187e-10	1.64396e-10	6.57582e-10	0	1.64396e-10	0	0	1.64396e-10	8.21978e-10	1.64396e-10	1.64396e-10	3.28791e-10	1.15077e-09
13	0.965745	6988208	6.74882e+06	909.591	1	0	1	0	0	1	0	1	2	3	3	6	8	1.62902e-10	0	1.62902e-10	0	0	1.62902e-10	0	1.62902e-10	3.25804e-10	4.88705e-10	4.88705e-10	9.77411e-10	1.30321e-09
14	0.966213	6988208	6.75209e+06	901.929	1	1	2	0	3	0	2	5	7	2	0	2	9	1.64206e-10	1.64206e-10	3.28412e-10	0	4.92618e-10	0	3.28412e-10	8.21031e-10	1.14944e-09	3.28412e-10	0	3.28412e-10	1.47786e-09
15	0.962965	6988208	6.7294e+06	933.385	1	2	3	0	1	0	0	1	4	3	0	3	7	1.59207e-10	3.18414e-10	4.77622e-10	0	1.59207e-10	0	0	1.59207e-10	6.36829e-10	4.77622e-10	0	4.77622e-10	1.11445e-09
16	0.963547	6988208	6.73347e+06	913.181	1	1	2	1	0	1	0	2	4	3	0	3	7	1.62631e-10	1.62631e-10	3.25263e-10	1.62631e-10	0	1.62631e-10	0	3.25263e-10	6.50525e-10	4.87894e-10	0	4.87894e-10	1.13842e-09
17	0.964952	6988208	6.74328e+06	920.192	2	2	4	1	0	1	0	2	6	3	2	5	11	3.22315e-10	3.22315e-10	6.44629e-10	1.61157e-10	0	1.61157e-10	0	3.22315e-10	9.66944e-10	4.83472e-10	3.22315e-10	8.05787e-10	1.77273e-09
18	0.965394	6988208	6.74637e+06	913.146	2	3	5	0	0	0	0	0	5	4	0	4	9	3.24653e-10	4.86979e-10	8.11632e-10	0	0	0	0	0	8.11632e-10	6.49306e-10	0	6.49306e-10	1.46094e-09
19	0.951918	6988208	6.6522e+06	894.408	1	4	5	0	1	0	0	1	6	1	0	1	7	1.68073e-10	6.72293e-10	8.40367e-10	0	1.68073e-10	0	0	1.68073e-10	1.00844e-09	1.68073e-10	0	1.68073e-10	1.17651e-09
20	0.96389	6988208	6.73587e+06	911.818	1	4	5	0	1	1	1	3	8	1	0	1	9	1.62817e-10	6.51266e-10	8.14083e-10	0	1.62817e-10	1.62817e-10	1.62817e-10	4.8845e-10	1.30253e-09	1.62817e-10	0	1.62817e-10	1.46535e-09
OVERALL (sum)	-	-	-	16307.9	24	38	62	5	13	12	8	38	100	32	16	48	148	-	-	-	-	-	-	-	-	-	-	-	-	-
MEAN	-	-	-	905.997	1.33333	2.11111	3.44444	0.277778	0.722222	0.666667	0.444444	2.11111	5.55556	1.77778	0.888889	2.66667	8.22222	2.18343e-10	3.45713e-10	5.64056e-10	4.55043e-11	1.1866e-10	1.09461e-10	7.33172e-11	3.46942e-10	9.10998e-10	2.9034e-10	1.45727e-10	4.36067e-10	1.34706e-09
SEM*	-	-	-	2.66521	0.228665	0.426943	0.519063	0.108632	0.194794	0.16169	0.145122	0.369498	0.578607	0.262661	0.227071	0.302495	0.580486	3.75999e-11	6.98956e-11	8.49579e-11	1.77969e-11	3.20793e-11	2.66788e-11	2.39065e-11	6.11396e-11	9.51974e-11	4.23654e-11	3.71306e-11	4.87481e-11	9.46935e-11
95% CI †	-	-	-	-	-	-	-	-	-	-	-	-	-	-	-	-	-	7.93288e-11	1.47467e-10	1.79245e-10	3.75483e-11	6.76813e-11	5.62874e-11	5.04383e-11	1.28993e-10	2.00849e-10	8.93831e-11	7.83388e-11	1.0285e-10	1.99786e-10
*SEM: standard error of the mean
† CI: confidence intervals

### Sheet: S2
Table S2. Number of mutations and mutation rates of MA ∆nucS lines, evolved under rifampicin selection.
M. smegmatis ∆nucS strain (+ Rif)
MA line	Genomic coverage	Genome size NC_018289 (nt)	Total sites	No. Generations	No. of mutations													Mutation rate per nucleotide per generation
					No. BPSs									No. Indels			Total mutations	BPSs rate per nucleotide									Indels rate per nucleotide			Total
					Transitions			Transversions					Total	Insertions	Deletions	Total		Transitions			Transversions					Total	Insertions	Deletions	Total
					A:T>G:C	G:C>A:T	Total	A:T>T:A	A:T>C:G	G:C>T:A	G:C>C:G	Total						A:T>G:C	G:C>A:T	Total	A:T>T:A	A:T>C:G	G:C>T:A	G:C>C:G	Total
1	0.957885	6988208	6.6939e+06	872.804	85	64	149	0	1	1	1	3	152	1	0	1	153	1.45487e-08	1.09543e-08	2.55029e-08	0	1.71161e-10	1.71161e-10	1.71161e-10	5.13482e-10	2.60164e-08	1.71161e-10	0	1.71161e-10	2.61876e-08
2	0.943158	6988208	6.59098e+06	898.128	86	67	153	0	1	0	0	1	154	0	1	1	155	1.45281e-08	1.13184e-08	2.58466e-08	0	1.68932e-10	0	0	1.68932e-10	2.60155e-08	0	1.68932e-10	1.68932e-10	2.61844e-08
3	0.964321	6988208	6.73888e+06	908.001	105	50	155	0	0	0	2	2	157	2	1	3	160	1.71599e-08	8.17139e-09	2.53313e-08	0	0	0	3.26856e-10	3.26856e-10	2.56582e-08	3.26856e-10	1.63428e-10	4.90283e-10	2.61484e-08
4	0.957264	6988208	6.68956e+06	909.047	113	45	158	0	1	0	0	1	159	1	0	1	160	1.85821e-08	7.39995e-09	2.5982e-08	0	1.64443e-10	0	0	1.64443e-10	2.61465e-08	1.64443e-10	0	1.64443e-10	2.63109e-08
5	0.965839	6988208	6.74949e+06	930.47	61	36	97	1	1	1	1	4	101	1	1	2	103	9.71308e-09	5.73231e-09	1.54454e-08	1.59231e-10	1.59231e-10	1.59231e-10	1.59231e-10	6.36923e-10	1.60823e-08	1.59231e-10	1.59231e-10	3.18462e-10	1.64008e-08
6	0.9661	6988208	6.75131e+06	937.417	88	57	145	0	1	1	0	2	147	2	1	3	150	1.39047e-08	9.00645e-09	2.29112e-08	0	1.58008e-10	1.58008e-10	0	3.16016e-10	2.32272e-08	3.16016e-10	1.58008e-10	4.74024e-10	2.37012e-08
7	0.966436	6988208	6.75365e+06	944.833	104	50	154	0	0	1	2	3	157	2	0	2	159	1.62982e-08	7.83567e-09	2.41339e-08	0	0	1.56713e-10	3.13427e-10	4.7014e-10	2.4604e-08	3.13427e-10	0	3.13427e-10	2.49174e-08
8	0.966694	6988208	6.75546e+06	890.264	101	59	160	0	0	0	2	2	162	0	0	0	162	1.67938e-08	9.81022e-09	2.6604e-08	0	0	0	3.3255e-10	3.3255e-10	2.69365e-08	0	0	0	2.69365e-08
9	0.963703	6988208	6.73456e+06	892.704	95	50	145	1	1	1	2	5	150	1	0	1	151	1.58018e-08	8.31675e-09	2.41186e-08	1.66335e-10	1.66335e-10	1.66335e-10	3.3267e-10	8.31675e-10	2.49503e-08	1.66335e-10	0	1.66335e-10	2.51166e-08
10	0.963929	6988208	6.73614e+06	907.123	91	62	153	0	0	0	0	0	153	4	0	4	157	1.48924e-08	1.01465e-08	2.50388e-08	0	0	0	0	0	2.50388e-08	6.5461e-10	0	6.5461e-10	2.56935e-08
11	0.965772	6988208	6.74901e+06	937.014	124	59	183	0	0	0	1	1	184	1	3	4	188	1.96081e-08	9.32966e-09	2.89378e-08	0	0	0	1.5813e-10	1.5813e-10	2.90959e-08	1.5813e-10	4.74389e-10	6.32519e-10	2.97284e-08
12	0.960894	6988208	6.71493e+06	927.68	116	80	196	0	0	1	4	5	201	3	1	4	205	1.86217e-08	1.28425e-08	3.14642e-08	0	0	1.60532e-10	6.42126e-10	8.02658e-10	3.22668e-08	4.81595e-10	1.60532e-10	6.42126e-10	3.2909e-08
13	0.966687	6988208	6.75541e+06	907.534	99	54	153	0	0	2	0	2	155	0	1	1	156	1.61481e-08	8.80804e-09	2.49561e-08	0	0	3.26224e-10	0	3.26224e-10	2.52823e-08	0	1.63112e-10	1.63112e-10	2.54454e-08
14	0.967162	6988208	6.75873e+06	918.001	102	53	155	1	2	1	0	4	159	2	2	4	163	1.64396e-08	8.54216e-09	2.49818e-08	1.61173e-10	3.22346e-10	1.61173e-10	0	6.44691e-10	2.56265e-08	3.22346e-10	3.22346e-10	6.44691e-10	2.62712e-08
15	0.966985	6988208	6.75749e+06	926.165	102	79	181	0	1	1	1	3	184	0	0	0	184	1.62977e-08	1.26227e-08	2.89204e-08	0	1.59781e-10	1.59781e-10	1.59781e-10	4.79344e-10	2.93998e-08	0	0	0	2.93998e-08
16	0.955812	6988208	6.67941e+06	938.898	104	64	168	0	1	0	2	3	171	1	2	3	174	1.65835e-08	1.02052e-08	2.67888e-08	0	1.59457e-10	0	3.18914e-10	4.78371e-10	2.72671e-08	1.59457e-10	3.18914e-10	4.78371e-10	2.77455e-08
17	0.966967	6988208	6.75737e+06	929.468	89	55	144	0	0	0	0	0	144	1	0	1	145	1.41703e-08	8.75691e-09	2.29272e-08	0	0	0	0	0	2.29272e-08	1.59216e-10	0	1.59216e-10	2.30864e-08
18	0.965251	6988208	6.74538e+06	900.629	89	60	149	0	0	0	0	0	149	1	1	2	151	1.465e-08	9.87641e-09	2.45264e-08	0	0	0	0	0	2.45264e-08	1.64607e-10	1.64607e-10	3.29214e-10	2.48556e-08
19	0.963929	6988208	6.73614e+06	931.31	80	46	126	1	0	0	2	3	129	1	0	1	130	1.27522e-08	7.33251e-09	2.00847e-08	1.59402e-10	0	0	3.18805e-10	4.78207e-10	2.05629e-08	1.59402e-10	0	1.59402e-10	2.07223e-08
20	0.967033	6988208	6.75783e+06	907.157	99	70	169	0	0	4	0	4	173	2	0	2	175	1.6149e-08	1.14185e-08	2.75675e-08	0	0	6.52485e-10	0	6.52485e-10	2.822e-08	3.26243e-10	0	3.26243e-10	2.85462e-08
OVERALL (sum)	-	-	-	18314.6	1933	1160	3093	4	10	14	20	48	3141	26	14	40	3181	-	-	-	-	-	-	-	-	-	-	-	-	-
MEAN	-	-	-	915.732	96.65	58	154.65	0.2	0.5	0.7	1	2.4	157.05	1.3	0.7	2	159.05	1.56821e-08	9.42133e-09	2.51035e-08	3.2307e-11	8.14847e-11	1.13582e-10	1.61682e-10	3.89056e-10	2.54925e-08	2.10154e-10	1.12675e-10	3.22829e-10	2.58154e-08
SEM*	-	-	-	4.31981	3.11133	2.45164	4.63072	0.0917663	0.135724	0.218849	0.251312	0.350939	4.6552	0.23056	0.193309	0.299122	4.7398	4.93223e-10	4.05604e-10	7.48193e-10	1.48264e-11	2.20604e-11	3.56615e-11	4.05346e-11	5.69387e-11	7.51611e-10	3.7349e-11	3.08555e-11	4.78615e-11	7.6195e-10
95% CI †	-	-	-	-	-	-	-	-	-	-	-	-	-	-	-	-	-	1.03233e-09	8.48939e-10	1.56599e-09	3.10321e-11	4.6173e-11	7.46403e-11	8.48398e-11	1.19174e-10	1.57314e-09	7.81723e-11	6.45814e-11	1.00175e-10	1.59478e-09
*SEM: standard error of the mean
† CI: confidence intervals

### Sheet: S3
Table S3. Number of mutations and mutation rates of MA wild type lines, evolved under antibiotic free conditions (data from Castañeda-García et al., Sci Adv., 2020).
M. smegmatis wild type strain (- Rif)
MA line	Genomic coverage	Genome size NC_018289 (nt)	Total sites	No. Generations	No. of mutations													Mutation rate per nucleotide per generation
					No. BPSs									No. Indels			Total mutations	BPSs rate per nucleotide									Indels rate per nucleotide			Total
					Transitions			Transversions					Total	Insertions	Deletions	Total		Transitions			Transversions					Total	Insertions	Deletions	Total
					A:T>G:C	G:C>A:T	Total	A:T>T:A	A:T>C:G	G:C>T:A	G:C>C:G	Total						A:T>G:C	G:C>A:T	Total	A:T>T:A	A:T>C:G	G:C>T:A	G:C>C:G	Total
2	0.999407	6988208	6.98406e+06	1372.27	0	1	1	0	1	2	0	3	4	3	0	3	7	0	1.0434e-10	1.0434e-10	0	1.0434e-10	2.0868e-10	0	3.1302e-10	4.17361e-10	3.1302e-10	0	3.1302e-10	7.30381e-10
4	0.998554	6988208	6.9781e+06	1372.27	0	3	3	0	0	0	0	0	3	1	1	2	5	0	3.13288e-10	3.13288e-10	0	0	0	0	0	3.13288e-10	1.04429e-10	1.04429e-10	2.08859e-10	5.22146e-10
6	0.999318	6988208	6.98344e+06	1372.27	2	5	7	0	0	0	2	2	9	2	0	2	11	2.08699e-10	5.21747e-10	7.30446e-10	0	0	0	2.08699e-10	2.08699e-10	9.39145e-10	2.08699e-10	0	2.08699e-10	1.14784e-09
7	0.999373	6988208	6.98383e+06	1372.27	0	1	1	0	1	0	0	1	2	0	1	1	3	0	1.04344e-10	1.04344e-10	0	1.04344e-10	0	0	1.04344e-10	2.08687e-10	0	1.04344e-10	1.04344e-10	3.13031e-10
10	0.999161	6988208	6.98235e+06	1372.27	2	1	3	0	1	1	0	2	5	0	0	0	5	2.08732e-10	1.04366e-10	3.13097e-10	0	1.04366e-10	1.04366e-10	0	2.08732e-10	5.21829e-10	0	0	0	5.21829e-10
11	0.999115	6988208	6.98202e+06	1372.27	1	2	3	1	0	2	0	3	6	2	0	2	8	1.04371e-10	2.08741e-10	3.13112e-10	1.04371e-10	0	2.08741e-10	0	3.13112e-10	6.26224e-10	2.08741e-10	0	2.08741e-10	8.34965e-10
14	0.999326	6988208	6.9835e+06	1372.27	1	3	4	0	1	3	0	4	8	0	1	1	9	1.04349e-10	3.13046e-10	4.17394e-10	0	1.04349e-10	3.13046e-10	0	4.17394e-10	8.34789e-10	0	1.04349e-10	1.04349e-10	9.39138e-10
16	0.999371	6988208	6.98381e+06	1372.27	2	3	5	0	1	2	0	3	8	2	2	4	12	2.08688e-10	3.13032e-10	5.21719e-10	0	1.04344e-10	2.08688e-10	0	3.13032e-10	8.34751e-10	2.08688e-10	2.08688e-10	4.17376e-10	1.25213e-09
17	0.999103	6988208	6.98194e+06	1372.27	0	0	0	0	1	0	0	1	1	1	0	1	2	0	0	0	0	1.04372e-10	0	0	1.04372e-10	1.04372e-10	1.04372e-10	0	1.04372e-10	2.08744e-10
18	0.999056	6988208	6.98161e+06	1372.27	1	3	4	0	0	1	0	1	5	1	0	1	6	1.04377e-10	3.1313e-10	4.17507e-10	0	0	1.04377e-10	0	1.04377e-10	5.21884e-10	1.04377e-10	0	1.04377e-10	6.26261e-10
19	0.994305	6988208	6.94841e+06	1372.27	1	6	7	1	0	1	1	3	10	1	1	2	12	1.04875e-10	6.29253e-10	7.34128e-10	1.04875e-10	0	1.04875e-10	1.04875e-10	3.14626e-10	1.04875e-09	1.04875e-10	1.04875e-10	2.09751e-10	1.25851e-09
OVERALL (sum)	-	-	-	15095	10	28	38	2	6	12	3	23	61	13	6	19	80	-	-	-	-	-	-	-	-	-	-	-	-	-
MEAN	-	-	-	1372.27	0.909091	2.54545	3.45455	0.181818	0.545455	1.09091	0.272727	2.09091	5.54545	1.18182	0.545455	1.72727	7.27273	9.49173e-11	2.65935e-10	3.60852e-10	1.90224e-11	5.69195e-11	1.13888e-10	2.85068e-11	2.18337e-10	5.79189e-10	1.23382e-10	5.69713e-11	1.80353e-10	7.59543e-10
SEM*	-	-	-	1.43804e-13	0.250619	0.545455	0.692343	0.121967	0.157459	0.314918	0.194978	0.368154	0.887936	0.295979	0.207305	0.332782	1.04526	2.61547e-11	5.71019e-11	7.24162e-11	1.27606e-11	1.64312e-11	3.28603e-11	2.03638e-11	3.84513e-11	9.28882e-11	3.08808e-11	2.16434e-11	3.47319e-11	1.09318e-10
95% CI †	-	-	-	-	-	-	-	-	-	-	-	-	-	-	-	-	-	5.82764e-11	1.27231e-10	1.61353e-10	2.84325e-11	3.66111e-11	7.32173e-11	4.53733e-11	8.56749e-11	2.06968e-10	6.88067e-11	4.82245e-11	7.73874e-11	2.43576e-10
*SEM: standard error of the mean
† CI: confidence intervals

### Sheet: S4
Table S4. Number of mutations and mutation rates of MA ∆nucS lines, evolved under antibiotic free conditions (data from Castañeda-García et al., Sci Adv., 2020).
M. smegmatis ∆nucS strain (- Rif)
MA line	Genomic coverage	Genome size NC_018289 (nt)	Total sites	No. Generations	No. of mutations													Mutation rate per nucleotide per generation
					No. BPSs									No. Indels			Total mutations	BPSs rate per nucleotide									Indels rate per nucleotide			Total
					Transitions			Transversions					Total	Insertions	Deletions	Total		Transitions			Transversions					Total	Insertions	Deletions	Total
					A:T>G:C	G:C>A:T	Total	A:T>T:A	A:T>C:G	G:C>T:A	G:C>C:G	Total						A:T>G:C	G:C>A:T	Total	A:T>T:A	A:T>C:G	G:C>T:A	G:C>C:G	Total
2	0.999365	6988208	6.98377e+06	1332.91	154	126	280	2	1	5	1	9	289	4	0	4	293	1.65436e-08	1.35357e-08	3.00793e-08	2.14852e-10	1.07426e-10	5.3713e-10	1.07426e-10	9.66834e-10	3.10461e-08	4.29704e-10	0	4.29704e-10	3.14758e-08
4	0.999146	6988208	6.98224e+06	1332.91	124	73	197	1	0	0	0	1	198	1	0	1	199	1.33237e-08	7.84382e-09	2.11676e-08	1.0745e-10	0	0	0	1.0745e-10	2.1275e-08	1.0745e-10	0	1.0745e-10	2.13825e-08
6	0.999116	6988208	6.98203e+06	1332.91	121	54	175	0	0	1	2	3	178	2	0	2	180	1.30018e-08	5.80245e-09	1.88042e-08	0	0	1.07453e-10	2.14906e-10	3.22359e-10	1.91266e-08	2.14906e-10	0	2.14906e-10	1.93415e-08
7	0.999374	6988208	6.98383e+06	1332.91	117	96	213	1	1	3	1	6	219	0	0	0	219	1.25687e-08	1.03128e-08	2.28815e-08	1.07425e-10	1.07425e-10	3.22275e-10	1.07425e-10	6.44551e-10	2.35261e-08	0	0	0	2.35261e-08
10	0.998926	6988208	6.9807e+06	1332.91	123	109	232	2	1	2	0	5	237	3	0	3	240	1.32192e-08	1.17146e-08	2.49338e-08	2.14946e-10	1.07473e-10	2.14946e-10	0	5.37366e-10	2.54712e-08	3.2242e-10	0	3.2242e-10	2.57936e-08
11	0.999038	6988208	6.98148e+06	1332.91	98	77	175	0	0	2	1	3	178	1	2	3	181	1.05312e-08	8.27451e-09	1.88057e-08	0	0	2.14922e-10	1.07461e-10	3.22384e-10	1.91281e-08	1.07461e-10	2.14922e-10	3.22384e-10	1.94505e-08
14	0.999079	6988208	6.98177e+06	1332.91	125	66	191	0	0	1	0	1	192	0	0	0	192	1.34321e-08	7.09215e-09	2.05242e-08	0	0	1.07457e-10	0	1.07457e-10	2.06317e-08	0	0	0	2.06317e-08
16	0.999156	6988208	6.98231e+06	1332.91	171	127	298	0	1	1	1	3	301	2	0	2	303	1.83737e-08	1.3646e-08	3.20197e-08	0	1.07449e-10	1.07449e-10	1.07449e-10	3.22346e-10	3.2342e-08	2.14897e-10	0	2.14897e-10	3.25569e-08
17	0.998744	6988208	6.97943e+06	1332.91	118	82	200	1	0	1	0	2	202	0	1	1	203	1.26842e-08	8.81441e-09	2.14986e-08	1.07493e-10	0	1.07493e-10	0	2.14986e-10	2.17136e-08	0	1.07493e-10	1.07493e-10	2.1821e-08
18	0.999212	6988208	6.9827e+06	1332.91	133	83	216	0	1	0	1	2	218	1	0	1	219	1.42898e-08	8.91772e-09	2.32076e-08	0	1.07442e-10	0	1.07442e-10	2.14885e-10	2.34225e-08	1.07442e-10	0	1.07442e-10	2.35299e-08
19	0.999182	6988208	6.98249e+06	1332.91	145	66	211	0	1	2	0	3	214	0	1	1	215	1.55796e-08	7.09142e-09	2.2671e-08	0	1.07446e-10	2.14891e-10	0	3.22337e-10	2.29934e-08	0	1.07446e-10	1.07446e-10	2.31008e-08
OVERALL (sum)	-	-	-	14662	1429	959	2388	7	6	18	7	38	2426	14	4	18	2444	-	-	-	-	-	-	-	-	-	-	-	-	-
MEAN	-	-	-	1332.91	129.909	87.1818	217.091	0.636364	0.545455	1.63636	0.636364	3.45455	220.545	1.27273	0.363636	1.63636	222.182	1.39589e-08	9.36777e-09	2.33267e-08	6.83787e-11	5.86055e-11	1.7582e-10	6.83735e-11	3.71178e-10	2.36978e-08	1.36753e-10	3.90783e-11	1.75831e-10	2.38737e-08
SEM*	-	-	-	7.19019e-14	6.04446	7.38157	11.9472	0.243935	0.157459	0.432177	0.203279	0.718124	12.3468	0.406558	0.203279	0.387831	12.5146	6.49183e-10	7.92998e-10	1.28325e-09	2.62109e-11	1.6918e-11	4.64266e-11	2.18419e-11	7.71431e-11	1.32614e-09	4.36815e-11	2.18451e-11	4.167e-11	1.34417e-09
95% CI †	-	-	-	-	-	-	-	-	-	-	-	-	-	-	-	-	-	1.44647e-09	1.76691e-09	2.85925e-09	5.84016e-11	3.76956e-11	1.03445e-10	4.86668e-11	1.71886e-10	2.95483e-09	9.73284e-11	4.86738e-11	9.28466e-11	2.99501e-09
*SEM: standard error of the mean
† CI: confidence intervals

### Sheet: S5
Table S5. Statistical analyses to compare mutation rates in the presence and absence of rifampicin of MA wild type and ∆nucS lines.
	+Rif vs -Rif (t-test)
	WT				∆nucS
Mutation type	Statistic value (t)	df (degrees of freedom)	p-value	Effect size (Hedges' g)	Statistic value (t)	df (degrees of freedom)	p-value	Effect size (Hedges' g)
A:T>G:C	-2.35	27	0.0263	-0.875 (large)	-2.1	29	0.0447	-0.767 (moderate)
G:C>A:T	-0.796	27	0.433	-0.296 (small)	-0.0669	29	0.947	-0.0245 (negligible)
Transitions	-1.65	27	0.11	-0.615 (moderate)	-1.28	29	0.209	-0.470 (small)
A:T>T:A	-1.06	27	0.297	-0.395 (small)	1.3	29	0.205	0.474 (small)
A:T>C:G	-1.43	27	0.163	-0.533 (moderate)	-0.706	29	0.486	-0.258 (small)
G:C>T:A	0.105	27	0.917	0.0389 (negligible)	1.05	29	0.301	0.385 (small)
G:C>C:G	-1.29	27	0.206	-0.482 (small)	-2.03	29	0.0526	-0.658 (moderate)
Transversions	-1.53	27	0.138	-0.569 (moderate)	-0.187	29	0.853	-0.0683 (negligible)
BPSs	-2.34	27	0.0272	-0.869 (large)	-1.27	29	0.213	-0.466 (small)
Insertions	-2.8	27	0.00927	-1.04 (large)	-1.22	29	0.231	-0.448 (small)
Deletions	-2.07	27	0.049	-0.705 (moderate)	-1.95	29	0.0613	-0.650 (moderate)
Indels	-3.75	27	0.000865	-1.39 (large)	-2.05	29	0.0498	-0.748 (moderate)
Overall	-3.96	27	0.000492	-1.47 (large)	-1.36	29	0.184	-0.497 (small)
