## Supplementary Tables S6-S7 for "Selective pressure by rifampicin modulates mutation rates and evolutionary trajectories of mycobacterial genomes"

### Sheet: Table S6
Table S6. Mutations in rpoB gene and rifampicin MICs of the MA wild type lines of this study.
Line	Week of evolution	rpoB mutations (amino acids)	rpoB mutations (nucleotides)	Codon change	Rifampicin MIC (µg ml-1)
mc2 1	10	–	–	–	1
mc2 2	10	–	–	–	1
mc2 3	10	–	–	–	1
mc2 4	10	–	–	–	1
mc2 5	10	–	–	–	1
mc2 6	10	–	–	–	1
mc2 7	10	–	–	–	1
mc2 8	10	–	–	–	1
mc2 9	10	–	–	–	1
mc2 10	10	–	–	–	1
mc2 11	10	–	–	–	1
mc2 12	10	–	–	–	1
mc2 13	10	–	–	–	1
mc2 14	10	–	–	–	1
mc2 15	10	–	–	–	1
mc2 16	10	–	–	–	1
mc2 17	10	–	–	–	1
mc2 18	10	–	–	–	1
mc2 19	10	–	–	–	1
mc2 20	10	–	–	–	1
mc2 1	20	–	–	–	1
mc2 2	20	–	–	–	1
mc2 3	20	–	–	–	1
mc2 4	20	–	–	–	1
mc2 5	20	–	–	–	1
mc2 6	20	–	–	–	1
mc2 7	20	–	–	–	1
mc2 8	20	–	–	–	1
mc2 9	20	–	–	–	1
mc2 10	20	–	–	–	1
mc2 11	20	–	–	–	1
mc2 12	20	–	–	–	1
mc2 13	20	–	–	–	1
mc2 14	20	–	–	–	1
mc2 15	20	–	–	–	1
mc2 16	20	–	–	–	1
mc2 17	20	–	–	–	1
mc2 18	20	–	–	–	1
mc2 19	20	–	–	–	1
mc2 20	20	–	–	–	1
mc2 1	25	–	–	–	1
mc2 2	25	–	–	–	1
mc2 3	25	–	–	–	1
mc2 4	25	–	–	–	1
mc2 5	25	–	–	–	1
mc2 6	25	–	–	–	1
mc2 7	25	–	–	–	1
mc2 8	25	–	–	–	1
mc2 9	25	–	–	–	1
mc2 10	25	–	–	–	1
mc2 11	25	–	–	–	1
mc2 12	25	–	–	–	1
mc2 13	25	–	–	–	1
mc2 14	25	–	–	–	1
mc2 15	25	–	–	–	4
mc2 16	25	–	–	–	1
mc2 17	25	–	–	–	1
mc2 18	25	–	–	–	1
mc2 19	25	–	–	–	1
mc2 20	25	–	–	–	1
mc2 1	30	–	–	–	4
mc2 2	30	–	–	–	1
mc2 3	30	–	–	–	4
mc2 4	30	–	–	–	4
mc2 5	30	–	–	–	4
mc2 6	30	–	–	–	4
mc2 7	30	–	–	–	4
mc2 8	30	–	–	–	2
mc2 9	30	–	–	–	2
mc2 10	30	–	–	–	2
mc2 11	30	–	–	–	4
mc2 12	30	–	–	–	4
mc2 13	30	–	–	–	2
mc2 14	30	–	–	–	1
mc2 15	30	–	–	–	4
mc2 16	30	–	–	–	2
mc2 17	30	–	–	–	1
mc2 18	30	–	–	–	4
mc2 19	30	–	–	–	4
mc2 20	30	–	–	–	2
mc2 1	35	–	–	–	8
mc2 2	35	–	–	–	8
mc2 3	35	–	–	–	16
mc2 4	35	–	–	–	8
mc2 5	35	–	–	–	4
mc2 6	35	–	–	–	4
mc2 7	35	extinct	extinct	extinct	extinct
mc2 8	35	–	–	–	8
mc2 9	35	–	–	–	8
mc2 10	35	–	–	–	16
mc2 11	35	extinct	extinct	extinct	extinct
mc2 12	35	–	–	–	8
mc2 13	35	–	–	–	16
mc2 14	35	–	–	–	4
mc2 15	35	–	–	–	8
mc2 16	35	–	–	–	8
mc2 17	35	Q169R	506A>G	CAGàCGG	32
mc2 18	35	–	–	–	8
mc2 19	35	–	–	–	16
mc2 20	35	–	–	–	8
mc2 1	40	extinct	extinct	extinct	extinct
mc2 2	40	extinct	extinct	extinct	extinct
mc2 3	40	extinct	extinct	extinct	extinct
mc2 4	40	extinct	extinct	extinct	extinct
mc2 5	40	extinct	extinct	extinct	extinct
mc2 6	40	extinct	extinct	extinct	extinct
mc2 7	40	extinct	extinct	extinct	extinct
mc2 8	40	extinct	extinct	extinct	extinct
mc2 9	40	extinct	extinct	extinct	extinct
mc2 10	40	extinct	extinct	extinct	extinct
mc2 11	40	extinct	extinct	extinct	extinct
mc2 12	40	extinct	extinct	extinct	extinct
mc2 13	40	extinct	extinct	extinct	extinct
mc2 14	40	extinct	extinct	extinct	extinct
mc2 15	40	extinct	extinct	extinct	extinct
mc2 16	40	extinct	extinct	extinct	extinct
mc2 17	40	Q169R	506A>G	CAGàCGG	64
mc2 18	40	V167G	500T>G	GTGàGGG	128
mc2 19	40	extinct	extinct	extinct	extinct
mc2 20	40	Q429H	1287G>C	CAGàCAC	64

### Sheet: Table S7
Table S7. Mutations in rpoB gene and rifampicin MICs of the MA ∆nucS lines of this study.
Line	Week of evolution	rpoB mutations (amino acids)	rpoB mutations (nucleotides)	Codon change	Rifampicin MIC (µg ml-1)
∆nucS 1	10	–	–	–	1
∆nucS 2	10	–	–	–	1
∆nucS 3	10	–	–	–	1
∆nucS 4	10	–	–	–	1
∆nucS 5	10	–	–	–	1
∆nucS 6	10	–	–	–	1
∆nucS 7	10	–	–	–	1
∆nucS 8	10	–	–	–	1
∆nucS 9	10	–	–	–	1
∆nucS 10	10	–	–	–	1
∆nucS 11	10	–	–	–	1
∆nucS 12	10	–	–	–	1
∆nucS 13	10	–	–	–	1
∆nucS 14	10	–	–	–	1
∆nucS 15	10	–	–	–	1
∆nucS 16	10	–	–	–	1
∆nucS 17	10	–	–	–	1
∆nucS 18	10	–	–	–	1
∆nucS 19	10	–	–	–	1
∆nucS 20	10	–	–	–	1
∆nucS 1	20	–	–	–	1
∆nucS 2	20	–	–	–	1
∆nucS 3	20	–	–	–	1
∆nucS 4	20	–	–	–	1
∆nucS 5	20	–	–	–	1
∆nucS 6	20	–	–	–	1
∆nucS 7	20	–	–	–	1
∆nucS 8	20	–	–	–	1
∆nucS 9	20	–	–	–	1
∆nucS 10	20	–	–	–	1
∆nucS 11	20	–	–	–	1
∆nucS 12	20	–	–	–	1
∆nucS 13	20	V562A	1685T>C	GTCàGCC	1
∆nucS 14	20	–	–	–	1
∆nucS 15	20	–	–	–	1
∆nucS 16	20	–	–	–	2
∆nucS 17	20	–	–	–	2
∆nucS 18	20	–	–	–	2
∆nucS 19	20	–	–	–	2
∆nucS 20	20	–	–	–	1
∆nucS 1	25	–	–	–	1
∆nucS 2	25	–	–	–	4
∆nucS 3	25	–	–	–	2
∆nucS 4	25	–	–	–	1
∆nucS 5	25	–	–	–	2
∆nucS 6	25	P274S	820C>T	CCGàTCG	4
∆nucS 7	25	–	–	–	2
∆nucS 8	25	–	–	–	1
∆nucS 9	25	–	–	–	8
∆nucS 10	25	–	–	–	2
∆nucS 11	25	–	–	–	4
∆nucS 12	25	–	–	–	2
∆nucS 13	25	V562A	1685T>C	GTCàGCC	2
∆nucS 14	25	–	–	–	2
∆nucS 15	25	–	–	–	2
∆nucS 16	25	–	–	–	4
∆nucS 17	25	–	–	–	4
∆nucS 18	25	–	–	–	4
∆nucS 19	25	–	–	–	4
∆nucS 20	25	–	–	–	2
∆nucS 1	30	–	–	–	2
∆nucS 2	30	–	–	–	4
∆nucS 3	30	–	–	–	4
∆nucS 4	30	–	–	–	2
∆nucS 5	30	–	–	–	2
∆nucS 6	30	P274S	820C>T	CCGàTCG	>1024
		H442R	1325A>G	CACàCGA
∆nucS 7	30	H442R	1325A>G	CACàCGA	>1024
∆nucS 8	30	–	–	–	2
∆nucS 9	30	–	–	–	8
∆nucS 10	30	–	–	–	4
∆nucS 11	30	–	–	–	64
∆nucS 12	30	–	–	–	8
∆nucS 13	30	V562A	1685T>C	GTCàGCC	2
∆nucS 14	30	S425G	1273A>G	AGCàGGC	4
∆nucS 15	30	H442R	1325A>G	CACàCGA	>1024
∆nucS 16	30	–	–	–	4
∆nucS 17	30	–	–	–	8
∆nucS 18	30	–	–	–	8
∆nucS 19	30	G450D	1349G>A	GGCàGAC	16
∆nucS 20	30	–	–	–	8
∆nucS 1	35	L449P	1346T>C	CTGàCCG	64
∆nucS 2	35	–	–	–	8
∆nucS 3	35	–	–	–	8
∆nucS 4	35	L170P	509T>C	CTGàCCG	4
∆nucS 5	35	H442R	1325A>G	CACàCGA	1024
∆nucS 6	35	P274S	820C>T	CCGàTCG	>1024
		H442R	1325A>G	CACàCGA
∆nucS 7	35	H442R	1325A>G	CACàCGA	>1024
∆nucS 8	35	–	–	–	8
∆nucS 9	35	N484S	1451A>G	AACàAGC	32
∆nucS 10	35	–	–	–	8
∆nucS 11	35	H442R	1325A>G	CACàCGA	>1024
∆nucS 12	35	–	–	–	32
∆nucS 13	35	V562A	1685T>C	GTCàGCC	8
∆nucS 14	35	S425G	1273A>G	AGCàGGC	8
∆nucS 15	35	H442R	1325A>G	CACàCGA	>1024
∆nucS 16	35	–	–	–	64
∆nucS 17	35	–	–	–	8
∆nucS 18	35	–	–	–	16
∆nucS 19	35	G146G	438T>C 1349G>A	GGTàGGC	32
		G450D		GGCàGAC
∆nucS 20	35	–	–	–	16
∆nucS 1	40	L449P	1346T>C	CTGàCCG	64
∆nucS 2	40	G450D	1349G>A	GGCàGAC	64
∆nucS 3	40	extinct	extinct	extinct	extinct
∆nucS 4	40	L170P	509T>C	CTGàCCG	16
∆nucS 5	40	H442R	1325A>G	CACàCGA	1024
∆nucS 6	40	P274S	820C>T	CCGàTCG	>1024
		H442R	1325A>G	CACàCGA
∆nucS 7	40	H442R	1325A>G	CACàCGA	>1024
∆nucS 8	40	extinct	extinct	extinct	extinct
∆nucS 9	40	N484S	1451A>G	AACàAGC	>1024
		H442R	1325A>G	CACàCGA
∆nucS 10	40	extinct	extinct	extinct	extinct
∆nucS 11	40	H442R	1325A>G	CACàCGA	>1024
∆nucS 12	40	extinct	extinct	extinct	extinct
∆nucS 13	40	extinct	extinct	extinct	extinct
∆nucS 14	40	extinct	extinct	extinct	extinct
∆nucS 15	40	H442R	1325A>G	CACàCGA	>1024
∆nucS 16	40	S447L	1340C>T	TCGàTTG	256
∆nucS 17	40	extinct	extinct	extinct	extinct
∆nucS 18	40	V167M	499G>A	GTGàATG	256
		S438L	1313C>T	TCGàTTG
∆nucS 19	40	G146G	438T>C	GGTàGGC	32
		G450D	1349G>A	GGCàGAC
∆nucS 20	40	D432G	1295A>G	GACàGGC	256
